# False gene and chromosome losses affected by assembly and sequence errors

**DOI:** 10.1101/2021.04.09.438906

**Authors:** Juwan Kim, Chul Lee, Byung June Ko, DongAhn Yoo, Sohyoung Won, Adam Phillippy, Olivier Fedrigo, Guojie Zhang, Kerstin Howe, Jonathan Wood, Richard Durbin, Giulio Formenti, Samara Brown, Lindsey Cantin, Claudio V. Mello, Seoae Cho, Arang Rhie, Heebal Kim, Erich D. Jarvis

**Author notes:** Corresponding authors: HBK, EDJ. Both authors contributed equally to this work (Juwan Kim, Chul Lee).

## Abstract

Many genome assemblies have been found to be incomplete and contain misassemblies. The Vertebrate Genomes Project (VGP) has been producing assemblies with an emphasis on being as complete and error-free as possible, utilizing long reads, long-range scaffolding data, new assembly algorithms, and manual curation. Here we evaluate these new vertebrate genome assemblies relative to the previous references for the same species, including a mammal (platypus), two birds (zebra finch, Anna’s hummingbird), and a fish (climbing perch). We found that 3 to 11% of genomic sequence was entirely missing in the previous reference assemblies, which included nearly entire GC-rich and repeat-rich microchromosomes with high gene density. Genome-wide, between 25 to 60% of the genes were either completely or partially missing in the previous assemblies, and this was in part due to a bias in GC-rich 5’-proximal promoters and 5’ exon regions. Our findings reveal novel regulatory landscapes and protein coding sequences that have been greatly underestimated in previous assemblies and are now present in the VGP assemblies.
