## Supplementary Table 1-4 for "False gene and chromosome losses affected by assembly and sequence errors"

### Sheet: S1
Supplementary Table 1. Number of missing exons in the previous assemblies.
Species			Zebra finch	Anna’s hummingbird	Platypus	Climbing perch
Total			13781	8221	20132	3479
Included in completely missing genes?	Yes		3695	141	354	178
	No		10086	8080	19778	3301
Exon position	5'UTR		2818	5402	4868	567
	Coding exon	First	2170	4150	3876	445
		Internal	9679	1602	13206	2395
		Last	816	190	1046	274
	3'UTR		783	120	952	251

### Sheet: S2
Supplementary Table 2. Missing sequences in the VGP zebra finch assembly. The amount of missing sequences were calculated by excluding false duplication in the prior assembly (Ko et al., submitted) from the intersection of not aligned regions from cactus and minimap2.
Classification		Prior vs. VGP primary & alternate		Prior vs. VGP primary
		(bp)	ratio	(bp)	ratio
Prior genome assembly		1232118738	1	1232118738	1
Aligned regions	cactus	1186388457	0.962885	1173235656	0.95221
	minimap2	1012762861	0.821969	988813018	0.802531
Not aligned regions	cactus	36459381	0.0295908	49612182	0.0402657
	minimap2	210084977	0.170507	234034820	0.189945
Gap in prior assembly		9270900	0.00752436	9270900	0.00752436
Missing sequences		21665669	0.0175841	30563386	0.0248056

### Sheet: S3
Supplementary Table 3. Size and coordinates of missing terminal sequences of chromosome 19 in bTaeGut1_v1.p.
Assembly	Size of chromosome 19 (bp)	Coordinates used in alignment
Prior	11587733	NC_011483.1:1-3,400,000
bTaeGut1_v1.p	8580906	NC_044231.1:7,900,000-8,580,906
bTaeGut2.pat.W.v2	10986837	NC_045017.1:7,765,865-10,986,837

### Sheet: S4
Supplementary Table 4. The number of noncanonical splicing junctions found in the previous assemblies.
Species	Number of introns with non-canonical splicing junctions		A / (A+B) (%)
	including Ns (A)	without Ns (B)
Zebra finch	857	782	52.288
Anna's hummingbird	1512	311	82.9402
Platypus	1308	546	70.5502
Climbing perch	276	573	32.5088
